# Genetic context of transgene insertion can influence neurodevelopment in zebrafish

**DOI:** 10.1101/2025.02.28.640904

**Authors:** Anna J. Moyer, Alexia Barcus, Mary E.S. Capps, Jessica A. Chrabasz, Robert L. Lalonde, Christian Mosimann, Summer B. Thyme

## Abstract

The Gal4/*UAS* system is used across model organisms to overexpress target genes in precise cell types and relies on generating transgenic Gal4 driver lines. In zebrafish, the *Tg(elavl3:KalTA4)* (*HuC*) Gal4 line drives robust expression in neurons. We observed an increased prevalence of swim bladder defects in *Tg(elavl3:KalTA4)* zebrafish larvae compared to wildtype siblings, which prompted us to investigate whether transgenic larvae display additional neurobehavioral phenotypes. *Tg(elavl3:KalTA4)* larvae showed alterations in brain activity, brain morphology, and behavior, including increased hindbrain size and reduced activity of the cerebellum. Bulk RNA-seq analysis revealed dysregulation of the transcriptome and suggested an increased ratio of neuronal progenitor cells compared to differentiated neurons. To understand whether these phenotypes derive from Gal4 toxicity or from positional effects related to transgenesis, we used economical low-pass whole genome sequencing to map the *Tol2-*mediated insertion site to chromosome eight. Reduced expression of the neighboring gene *gadd45ga*, a known cell cycle regulator, is consistent with increased proliferation and suggests a role for positional effects. Challenges with creating alternative pan-neuronal lines include the length of the *elavl3* promoter (over 8 kb) and random insertion using traditional transgenesis methods. To facilitate the generation of alternative lines, we cloned five neuronal promoters (*atp6v0cb*, smaller *elavl3, rtn1a, sncb*, and *stmn1b*) ranging from 1.7 kb to 4.3 kb and created *KalTA4* lines using *Tol2* and the phiC31 integrase-based *pIGLET* system. Our study highlights the importance of using appropriate genetic controls and interrogating potential positional effects in new transgenic lines.

**ARTICLE SUMMARY:** The Gal4/*UAS* system is a genetic tool that allows researchers to overexpress specific genes in specific cell types by pairing a Gal4 “driver” line with a *UAS* “reporter” line. In zebrafish, more than 500 transgenic Gal4 lines have been generated using transgenesis methods that insert DNA into random sites in the genome. Here, the authors report that a pan-neuronal Gal4 zebrafish line, *Tg(elavl3:KalTA4)*, has neurobehavioral phenotypes, including changes in brain activity, brain structure, and behavior. These findings emphasize the importance of using appropriate controls and highlight the utility of methods for targeted transgenesis.
