## Supplementary Table 3 for "Genetic context of transgene insertion can influence neurodevelopment in zebrafish"

	query	significant	p_value	term_size	query_size	intersection_size	precision	recall	term_id	source	term_name	effective_domain_size	source_order	parents	evidence_codes	intersection
1	query_1	TRUE	0.00456000200698231	16	54	3	0.0555555555555556	0.1875	GO:0099172	GO:BP	presynapse organization	17954	19631	c("GO:0016043", "GO:0050808")	IEA,IEA,IGI	slitrk4,slitrk5a,bdnf
2	query_1	TRUE	0.00456000200698231	16	54	3	0.0555555555555556	0.1875	GO:0099054	GO:BP	presynapse assembly	17954	19577	c("GO:0007416", "GO:0022607", "GO:0099172")	IEA,IEA,IGI	slitrk4,slitrk5a,bdnf
3	query_1	TRUE	0.032922443823765	8	54	2	0.037037037037037	0.25	GO:1905606	GO:BP	regulation of presynapse assembly	17954	25413	c("GO:0051963", "GO:0099054", "GO:0099174")	IEA,IEA	slitrk4,slitrk5a
4	query_1	TRUE	0.032922443823765	41	54	3	0.0555555555555556	0.0731707317073171	GO:0007416	GO:BP	synapse assembly	17954	2945	c("GO:0007399", "GO:0034329", "GO:0050808")	IBA IEA,IEA,IGI	slitrk4,slitrk5a,bdnf
5	query_1	TRUE	0.032922443823765	8	54	2	0.037037037037037	0.25	GO:0099174	GO:BP	regulation of presynapse organization	17954	19633	c("GO:0050807", "GO:0099172")	IEA,IEA	slitrk4,slitrk5a
6	query_1	TRUE	0.0480823186350961	261	54	5	0.0925925925925926	0.0191570881226054	GO:0120039	GO:BP	plasma membrane bounded cell projection morphogenesis	17954	20036	GO:0048858	IBA IEA,IBA IEA,IEA,IBA,IBA	si:ch211-113g11.6,slitrk4,slitrk5a,efna1a,bdnf
7	query_1	TRUE	0.0480823186350961	254	54	5	0.0925925925925926	0.0196850393700787	GO:0061564	GO:BP	axon development	17954	16051	GO:0031175	IBA IEA,IBA IEA,IEA,IBA,IBA	si:ch211-113g11.6,slitrk4,slitrk5a,efna1a,bdnf
8	query_1	TRUE	0.0480823186350961	14	54	2	0.037037037037037	0.142857142857143	GO:0051963	GO:BP	regulation of synapse assembly	17954	14487	c("GO:0007416", "GO:0050807", "GO:1901888")	IBA IEA,IEA	slitrk4,slitrk5a
9	query_1	TRUE	0.0480823186350961	7453	54	34	0.62962962962963	0.00456192137394338	GO:0050789	GO:BP	regulation of biological process	17954	13687	c("GO:0008150", "GO:0065007")	IBA,IEA,IEA,IEA,IEA,IBA IEA,IEA,IEA,IBA IEA,IBA IEA,IEA,IEA,IBA,IEA,IEA,IBA,IEA,IBA IEA,IEA,IBA IEA,IBA,IBA,IEA,IEA,IEA,IBA IEA,IEA,IBA,IBA IEA,IBA,IBA IEA,IDA IMP IBA IEA,IBA IEA,IMP IBA IEA	dnajc5aa,si:ch211-160f23.7,creb1b,tfpia,bnip3,RAMP1,pou4f1,rapgef1a,oprk1,bnip3la,ralgps1,CABZ01102170.1,si:ch211-113g11.6,CR361564.1,iqsec2b,sinhcaf,gpr186,si:ch211-261d7.6,raraa,chrm4a,olfm2b,lgi3,rapgef1b,uts1,plcd3a,slitrk4,slitrk5a,trim2b,efna1a,bdnf,ing5a,npvf,drd7,fosl2
10	query_1	TRUE	0.0480823186350961	264	54	5	0.0925925925925926	0.0189393939393939	GO:0048858	GO:BP	cell projection morphogenesis	17954	13527	c("GO:0000902", "GO:0030030", "GO:0032989")	IBA IEA,IBA IEA,IEA,IBA,IBA	si:ch211-113g11.6,slitrk4,slitrk5a,efna1a,bdnf
11	query_1	TRUE	0.0480823186350961	259	54	5	0.0925925925925926	0.0193050193050193	GO:0048812	GO:BP	neuron projection morphogenesis	17954	13483	c("GO:0031175", "GO:0120039")	IBA IEA,IBA IEA,IEA,IBA,IBA	si:ch211-113g11.6,slitrk4,slitrk5a,efna1a,bdnf
12	query_1	TRUE	0.0480823186350961	241	54	5	0.0925925925925926	0.020746887966805	GO:0048667	GO:BP	cell morphogenesis involved in neuron differentiation	17954	13350	c("GO:0000902", "GO:0048666")	IBA IEA,IBA IEA,IEA,IBA,IBA	si:ch211-113g11.6,slitrk4,slitrk5a,efna1a,bdnf
13	query_1	TRUE	0.0480823186350961	13	54	2	0.037037037037037	0.153846153846154	GO:0048512	GO:BP	circadian behavior	17954	13222	c("GO:0007622", "GO:0007623")	IMP,IMP	bdnf,npvf
14	query_1	TRUE	0.0480823186350961	13	54	2	0.037037037037037	0.153846153846154	GO:0007622	GO:BP	rhythmic behavior	17954	3113	GO:0007610	IMP,IMP	bdnf,npvf
15	query_1	TRUE	0.0480823186350961	227	54	5	0.0925925925925926	0.0220264317180617	GO:0007409	GO:BP	axonogenesis	17954	2939	c("GO:0048667", "GO:0048812", "GO:0061564")	IBA IEA,IBA IEA,IEA,IBA,IBA	si:ch211-113g11.6,slitrk4,slitrk5a,efna1a,bdnf
16	query_1	TRUE	0.0480823186350961	7084	54	33	0.611111111111111	0.0046583850931677	GO:0050794	GO:BP	regulation of cellular process	17954	13691	c("GO:0009987", "GO:0050789")	IBA,IEA,IEA,IEA,IBA IEA,IEA,IEA,IBA IEA,IBA IEA,IEA,IEA,IBA,IEA,IEA,IBA,IEA,IBA IEA,IEA,IBA IEA,IBA,IBA,IEA,IEA,IEA,IBA IEA,IEA,IBA,IBA IEA,IBA,IBA IEA,IDA IBA IEA,IBA IEA,IMP IBA IEA	dnajc5aa,si:ch211-160f23.7,creb1b,bnip3,RAMP1,pou4f1,rapgef1a,oprk1,bnip3la,ralgps1,CABZ01102170.1,si:ch211-113g11.6,CR361564.1,iqsec2b,sinhcaf,gpr186,si:ch211-261d7.6,raraa,chrm4a,olfm2b,lgi3,rapgef1b,uts1,plcd3a,slitrk4,slitrk5a,trim2b,efna1a,bdnf,ing5a,npvf,drd7,fosl2
17	query_1	TRUE	0.0201621332964075	423	42	7	0.166666666666667	0.016548463356974	GO:0045202	GO:CC	synapse	14485	2140	GO:0030054	IBA,IBA IEA,IBA IEA,IEA,IBA,IBA,IBA	dnajc5aa,si:dkey-30j16.3,chrm4a,olfm2b,lgi3,slitrk4,bdnf
18	query_1	TRUE	0.049995229409879	163	42	4	0.0952380952380952	0.0245398773006135	GO:0098793	GO:CC	presynapse	14485	3256	c("GO:0045202", "GO:0110165")	IBA,IBA IEA,IBA,IBA	dnajc5aa,si:dkey-30j16.3,lgi3,bdnf
19	query_1	TRUE	0.049995229409879	77	42	3	0.0714285714285714	0.038961038961039	GO:0008021	GO:CC	synaptic vesicle	14485	486	c("GO:0070382", "GO:0098793")	IBA IEA,IBA,IBA	si:dkey-30j16.3,lgi3,bdnf
20	query_1	TRUE	0.00445783309941434	61	25	4	0.16	0.0655737704918033	REAC:R-DRE-6794362	REAC	Protein-protein interactions at synapses	7340	873	REAC:R-DRE-112316	REAC,REAC,REAC,REAC	grin2bb,slitrk4,slitrk5a,lrfn4a
21	query_1	TRUE	0.0199371945344114	303	25	6	0.24	0.0198019801980198	REAC:R-DRE-112316	REAC	Neuronal System	7340	732	REAC:0000000	REAC,REAC,REAC,REAC,REAC,REAC	dnajc5aa,grin2bb,si:dkey-43k4.5,slitrk4,slitrk5a,lrfn4a
22	query_1	TRUE	0.0352834404019611	15	25	2	0.08	0.133333333333333	REAC:R-DRE-388844	REAC	Receptor-type tyrosine-protein phosphatases	7340	943	REAC:R-DRE-6794362	REAC,REAC	slitrk4,slitrk5a
