## Supplementary Table 5 for "Genetic context of transgene insertion can influence neurodevelopment in zebrafish"

	ID	Description	setSize	enrichmentScore	NES	pvalue	p.adjust	qvalue	rank	leading_edge	core_enrichment
1	progenitors #3	progenitors #3	225	0.850181169984891	3.71523039357331	1e-10	8.94651497770653e-10	1.94842431456404e-10	2288	tags=86%, list=12%, signal=77%	knstrn/trip13/si:ch211-225g23.1/si:ch1073-296i8.2/kpna2/hes2.2/cep55l/cenpp/haus4/ccnb1/rrm2/kif2c/zgc:86764/ccna2/kifc1/aurkb/birc5a/haus1/smc2/pbk/ube2t/pttg1/prc1b/ube2c/cdca8/ncaph/kif20bb/ncapd2/wdhd1/spc24/tacc3/gadd45gb.1/gtse1/ttk/kif23/dlgap5/haus3/nuf2/zgc:110425/dck/kif18a/kif11/si:ch211-69g19.2/mad2l1/si:ch211-63o20.7/cdk1/cdca5/pif1/smc4/primpol/prc1a/eme1/chek1/spc25/tyms/cdc20/mki6…
2	progenitors (cycling)	progenitors (cycling)	228	0.779795263284714	3.41434999309815	1e-10	8.94651497770653e-10	1.94842431456404e-10	1857	tags=58%, list=9%, signal=53%	si:ch211-225g23.1/si:ch1073-296i8.2/kpna2/cep55l/ccnb1/zgc:194627/cenpe/kif2c/zgc:86764/ccna2/kifc1/aurkb/birc5a/espl1/smc2/pbk/pttg1/prc1b/ube2c/odf2b/cdca8/kif20bb/ncapd2/spc24/tacc3/parpbp/gtse1/ttk/kif23/dlgap5/si:ch211-156j22.4/nuf2/kif18a/racgap1/kif11/si:ch211-69g19.2/mad2l1/si:ch211-63o20.7/si:dkeyp-117h8.4/cdk1/cdca5/pif1/smc4/prc1a/spc25/cdc20/mki67/tpx2/oip5/kif20a/g2e3/top2a/tuba8l/ki…
3	progenitors #1	progenitors #1	236	0.647181600387224	2.85157267650287	1e-10	8.94651497770653e-10	1.94842431456404e-10	3013	tags=47%, list=15%, signal=40%	rrm2/ccna2/aurkb/ube2t/ube2c/cdca8/spc24/dlgap5/abcf1/mad2l1/cdk1/cdca5/spc25/tyms/esco2/tuba8l/mcm2/ncapg/nusap1/plk1/mcm6/cenpk/suv39h1b/asf1ba/cks1b/hmgb2b/si:dkey-238o13.4/mcm5/rrm1/cdc6/chtf8/hells/mcm4/chaf1a/cdca7a/mcm3/dscc1/unga/ssrp1a/cenph/fen1/gins2/dnph1/si:dkey-6i22.5/snrpg/snrpd1/nop58/ddx39ab/nasp/gins3/nutf2l/zgc:110540/rfc2/dkc1/uhrf1/rfc4/si:ch211-156b7.4/phgdh/rbbp4/mibp/rpa2/…
4	neurons (telencephalon)	neurons (telencephalon)	217	-0.477394094253454	-2.24979723423467	1e-10	8.94651497770653e-10	1.94842431456404e-10	5525	tags=50%, list=28%, signal=37%	prmt8b/lmo3/tcf7l2/tpma/arhgdig/ngef/homer1b/ankrd1a/zbtb46/pvalb7/sept5a/nr2f2/gabrd/nptna/r3hdm1/frya/fam49bb/adgrb3/lhfpl5a/zgc:113162/dgkza/asap1b/si:ch73-103b11.2/camk1db/hsbp1a/gabrb2/plppr3b/nell2b/nrgna/kctd7/prkd1/mras/raver2/gria3b/gdpd5b/pcp4a/camk2b1/ntrk3a/acvr2aa/nab1a/kif5c/ywhaqb/si:ch211-153l6.6/rgs5b/syngap1b/palmdb/rbfox1/gnao1a/map1aa/nptx1l/tbkbp1/bnc2/slc17a6a/anks1b/camk2n1…
5	progenitors/neurons (differentiating)	progenitors/neurons (differentiating)	227	0.502622516416556	2.19877028009769	1e-10	8.94651497770653e-10	1.94842431456404e-10	4570	tags=44%, list=23%, signal=34%	olig4/gadd45gb.1/mcm2/si:ch73-21g5.7/mcm6/neurog1/hmgb2b/dnajb1b/ebf2/hells/insm1b/cdca7a/dla/dld/insm1a/atoh1b/sox3/her9/dbx1a/snrpg/ddx39ab/ascl1a/nfe2l3/smarca5/dlb/hnrnpabb/her6/snrpd3l/stmn1a/hmga1a/inip/psmb1/psmb3/mycla/pomp/cdca7b/lima1a/chd4a/snrpd2/h2afvb/smarcb1b/si:ch211-288g17.3/cdkn1ca/eif5a2/si:dkey-56m19.5/ilf2/gng5/tp53inp2/tfdp2/rtca/rcc2/psmb7/snrpa/hmgn2/seta/tspan7/dlc/cnn3b/…
6	neurons #2	neurons #2	226	-0.464638263341288	-2.18539202011207	1e-10	8.94651497770653e-10	1.94842431456404e-10	6332	tags=55%, list=32%, signal=38%	phyhipla/eef1a1a/irf2bpl/atp6v1g1/adgrb1b/serinc1/pth2/si:ch211-157b11.12/dclk1a/cdipt/qpct/atp6v0cb/gas7a/celf2/sncb/nrsn1/si:dkeyp-75h12.5/ak5/doc2b/marcksl1b/tcf7l2/snap25a/tmsb4x/plcxd3/spred3/hnrnpa3/sept5a/fosab/nptna/dpysl5b/tspan7b/r3hdm1/slc35g2a/fam49bb/gpm6ab/scg2b/nr4a1/lhx9/necab1/plekhb2/hsbp1a/plppr3b/cpe/rab6bb/syt11a/kifap3a/kcnf1b/cpne4a/nrgna/rab6ba/necab2/rgs8/sh3bp5la/adcyap1…
7	dorsal diencephalon (thalamus) #2	dorsal diencephalon (thalamus) #2	225	-0.451142916268494	-2.12280334552879	1.07975180765424e-10	8.94651497770653e-10	1.94842431456404e-10	6278	tags=46%, list=32%, signal=32%	atp6v1g1/15-Sep/serinc1/chd3/atp2b2/camk2n2/anos1a/syn2a/atp6v0cb/cdh4/csdc2a/sncb/tmem264/eno2/fkbp1b/ak5/marcksl1b/lmo3/pcdh7a/snap25a/syt12/pcdh7b/slc6a1a/nptna/dpysl5b/ca10a/tspan7b/gpm6ab/dedd1/si:dkey-7j14.5/si:dkeyp-123h10.2/stx1b/lhx9/gabrb2/nell2b/nrgna/zmat4a/si:ch211-254n4.3/htr1aa/bcam/sprn/IGLON5/khdrbs2/atpv0e2/pcp4a/micu3a/aplp1/pbx3b/etv1/fam168a/bsg/rbfox1/ywhag1/epb41a/gpm6aa/sl…
8	hypothalamus #6	hypothalamus #6	189	-0.467651892930847	-2.16094578692132	2.70256358127707e-10	1.95935859642588e-09	4.26720565464801e-10	4972	tags=48%, list=25%, signal=36%	itpr1b/kcnb2/dpysl5b/r3hdm1/slc35g2a/fam49bb/pip5k1ba/grip1/scg2b/cds2/znf385c/phactr2/grm2b/cpne5b/kcnf1b/nrgna/prickle2b/hspb7/pld1b/gad1b/rgs8/gdpd5b/atpv0e2/matn3b/adcyap1r1b/camk2b1/ndufa4l2a/jazf1b/cnih3/egr1/pyyb/cacna1ea/pbx3b/etv1/ywhaqb/syngap1b/trim37/chodl/mt2/vash2/cpne2/tshz1/dgkh/slc6a1b/th/grm2a/sstr5/gad2/rgs4/sipa1l1/kcnd1/ncalda/basp1/cart2/rnasekb/abcb5/nmu/znf831/pcbp4/mapk1/…
9	dorsal habenula #2	dorsal habenula #2	217	-0.441928498854968	-2.08265985361253	1.94537730653465e-09	1.25368759754455e-08	2.73035411443459e-09	5983	tags=52%, list=30%, signal=36%	lmo4b/cdipt/pim3/drgx/slc17a7a/celf2/cxxc5a/nptxra/cgnb/hpcal1/lnx1/tnfrsf9a/syt10/oxr1b/nrn1la/marcksl1b/tcf7l2/b3galt2/rap1b/adcyap1a/gria4a/tmem178/cadps2/zgc:162707/ca10a/slc35g2a/csnk1g1/creg2/tspan18a/slit2/add3a/tmem151ba/cbarpb/scg2b/elfn1b/cds2/il16/nrp1a/rab6bb/cd59/si:dkeyp-72h1.1/nell2b/rab6ba/zmat4a/micall2a/prickle2b/necab2/dyrk4/wnt7aa/rgs8/gdpd5b/si:ch211-151p13.8/adcyap1b/atpv0e2…
10	progenitors #2	progenitors #2	229	0.456289328693075	1.99819371625696	1.59438906365574e-08	9.24745656920326e-08	2.01396513303882e-08	4236	tags=36%, list=22%, signal=28%	pprc1/mcm2/si:ch73-21g5.7/mcm6/fads2/hmgb2b/mcm5/hells/mcm4/chaf1a/cdca7a/mcm3/dla/ssrp1a/fen1/gins2/dnph1/cdk2/sox3/her9/nop58/mcmbp/nutf2l/dkc1/uhrf1/si:ch211-156b7.4/phgdh/her6/stmn1a/hmga1a/pcna/lig1/zgc:114130/cdca7b/sox19a/orc4/mcm7/msna/nop56/fabp7a/endouc/fbl/12-Sep/eif5a2/gnl3/ildr2/eaf2/dhfr/tspan7/npm3/cad/pa2g4a/rpa3/COX7A2 (1 of many)/mycn/nme2b.1/cd151l/snu13b/atp1a1b/mibp2/npm1a/he…
11	telencephalon (pallium), glutamatergic #1	telencephalon (pallium), glutamatergic #1	234	-0.419646604607336	-1.97856552306202	2.72294223513534e-08	1.43573317852591e-07	3.12682361929417e-08	5335	tags=45%, list=27%, signal=33%	homer1b/syt12/tmsb4x/plcxd3/efna1b/sept5a/tmem178/dpysl5b/ptpn5/tspan7b/r3hdm1/fam49bb/gpm6ab/rtn4rl2a/scg2b/fndc5b/asap1b/si:ch73-103b11.2/atp2a3/camk1db/ak1/CDHR1 (1 of many)/hsbp1a/syt11a/sox5/nell2b/nrgna/rab6ba/prkd1/mras/pld1b/raver2/kcnab1b/atpv0e2/pcp4a/camk2b1/neurod6a/egr1/nab1a/ywhaqb/si:ch211-153l6.6/itm2cb/rgs5b/syngap1b/palmdb/mllt11/gnao1a/cnih2/slc17a6a/anks1b/rab36/cpne2/clmn/btg…
12	telencephalon	telencephalon	209	-0.420398856879896	-1.9610267960514	5.76138422669491e-08	2.78466904290254e-07	6.06461497546832e-08	5288	tags=45%, list=27%, signal=34%	tmsb4x/h1fx/pcdh7b/sept5a/cadps2/nptna/dpysl5b/ca10a/r3hdm1/fam49bb/gpm6ab/scg2b/lhx9/camk1db/ak1/gadd45bb/plekhb2/hsbp1a/syt11a/kifap3a/nell2b/kcnf1b/nrgna/kctd7/prkd1/pld1b/sh3bp5la/adcyap1b/drd2b/kcnab1b/pcp4a/ywhaqb/rgs5b/palmdb/mllt11/trpc4a/ywhag1/gpm6aa/anks1b/rps6ka1/camk2n1a/cpne2/btg1/c1qtnf4/dpydb/kcnip3a/fgf13a/syt9a/palm1b/ncalda/scg2a/olfm3b/basp1/sult4a1/si:dkey-56f14.4/camk4/tulp4…
13	hypothalamus #3	hypothalamus #3	222	-0.410766814092199	-1.93670115429547	8.85882428640152e-08	3.95239852777914e-07	8.60776448881119e-08	5150	tags=43%, list=26%, signal=32%	mao/sept5a/fosab/serp2/sst1.1/dpysl5b/ptpn5/tspan7b/slc35g2a/fam49bb/slit2/gpm6ab/rtn4rl2a/scg2b/nr4a1/ptprna/necab1/cpe/rab6bb/prkd1/sh3bp5la/bsx/atpv0e2/sim1b/kif5c/itm2cb/rgs5b/crhb/mllt11/trpc4a/rac3b/map1aa/gpm6aa/cnih2/camk2n1a/oprl1/cpne2/btg1/dusp2/penka/th/nr3c2/tob1a/syt9a/stmn2b/ncalda/btg2/scg2a/basp1/si:ch211-195b13.1/sult4a1/negr1/pcbd1/rnasekb/tmem9/nts/tnfaip2a/ncs1b/syngr3b/fam19…
14	dorsal diencephalon (thalamus) #3	dorsal diencephalon (thalamus) #3	225	-0.398290002809565	-1.874109777558	3.08649147813875e-07	1.27868932665748e-06	2.78480434117782e-07	6580	tags=50%, list=33%, signal=34%	rbfox3a/calm1b/trim13/pnrc2/zeb2b/ldb2a/atp6v1g1/nrn1b/serinc1/camk2n2/anos1a/syn2a/gabrb3/dclk1a/atp6v0cb/gas7a/celf2/sncb/eno2/sema4c/gfra1a/ak5/marcksl1b/lmo3/tcf7l2/b3galt2/snap25a/btbd6a/syt12/hs3st4/h1fx/fosab/slc6a1a/nptna/dpysl5b/ca10a/tspan7b/vsnl1b/ctnnd2a/gpm6ab/dedd1/elfn1b/si:dkeyp-123h10.2/stx1b/lhx9/gabrb2/nrp1a/cpne5b/kcnc1a/nell2b/nrgna/il1rapl1a/necab2/sprn/rgs8/nr1d2a/si:ch211-…
15	ventral forebrain (dienc, hyp, poa; gabaergic) #2	ventral forebrain (dienc, hyp, poa; gabaergic) #2	213	-0.394390162876939	-1.84258432546239	4.5626407685057e-07	1.76422109715554e-06	3.84222380505743e-07	6058	tags=48%, list=31%, signal=34%	hmx3a/prkcbb/gabrb3/cdipt/atp6v0cb/celf2/nrxn2b/myo3a/foxd2/cacna2d2a/enc1/lmo3/ngef/homer1b/plcxd3/sept5a/nr2f2/ntrk3b/nptna/ptpn5/ksr2/fam49bb/adgrb3/lhfpl5a/zgc:113162/scg2b/si:ch73-103b11.2/camk1db/hmx2/hsbp1a/cd59/si:dkeyp-72h1.1/nrgna/prkd1/mras/ppp2r2ba/gad1b/raver2/rgs8/nab1a/kif5c/ywhaqb/rgs5b/palmdb/mllt11/map1aa/cnih2/tor2a/cpne2/penka/scn3b/slc6a1b/sstr5/gad2/ccka/lin7a/sipa1l1/il1rap…
16	hindbrain/cranial nerve	hindbrain/cranial nerve	225	-0.386697244630029	-1.81956132969369	1.18353012918984e-06	4.29029671831317e-06	9.34365891465664e-07	6047	tags=44%, list=31%, signal=31%	syn2a/hoxd3a/atp6v0cb/gas7a/csdc2a/pax2a/sncb/eno2/si:dkeyp-75h12.5/nkx1.2lb/gfra1a/pik3r3b/marcksl1b/snap25a/mpp2a/ndufa4/pcdh7b/hoxd4a/fam84a/slc24a4a/nptna/hoxa5a/tspan7b/vsnl1b/tppp2/rgs7bpa/gpm6ab/si:dkey-7j14.5/fndc5b/stx1b/hoxc6a/plppr3b/tspan2a/rab6bb/kcnc3a/cntnap2a/IGLON5/cadm4/khdrbs2/si:ch73-160h15.3/slc6a5/meis3/adam23a/pbx3b/fam168a/bsg/rbfox1/mtbl/mllt11/gpm6aa/vamp1/c1qtnf4/gabra5…
17	optic tectum (gabaergic) #2	optic tectum (gabaergic) #2	224	-0.386004966420621	-1.81697406113426	1.6107150085481e-06	5.49538061739941e-06	1.19681610542274e-06	6416	tags=50%, list=33%, signal=34%	rbfox3a/calm1b/trim13/plxdc1/penkb/pik3ip1/tob1b/atp6v1g1/myrip/serinc1/chd3/znf385a/syn2a/prkcbb/dclk1a/atp6v0cb/celf2/kdm2ba/slc25a38b/sncb/eno2/gbp/marcksl1b/tpma/snap25a/cnksr2b/homer1b/rab3ab/pcdh7b/mt-co1/fosab/gabrd/si:ch73-31d8.2/slc6a1a/nptna/dpysl5b/mt-cyb/gpm6ab/pip5k1ba/dedd1/mt-atp6/grip1/znf385c/stx1b/camk1db/hsbp1a/npy/sox5/htr1aa/gad1b/rgs8/cadm4/atpv0e2/pcp4a/camk2b1/egr1/nab1a/f…
18	microglia	microglia	161	0.465307497127168	1.93615307116987	1.75457293186747e-06	5.65362389157295e-06	1.23127925043331e-06	3109	tags=32%, list=16%, signal=27%	tnfb/zgc:64065/cxcr3.2/cx32.2/il1b/si:zfos-741a10.3/si:ch1073-59l16.1/mfap4/slc29a1b/mapre1a/ch25h/zgc:123107/serpinb1l1/arpc1b/ms4a17a.10/lcp1/btk/lgals3bpb/lcp2a/CABZ01078737.1/cndp2/ctss2.1/mpeg1.1/lygl1/si:ch73-248e21.7/si:dkey-5n18.1/stoml3b/lgals9l1/ctsh/ctsc/rbp2a/CABZ01020840.1/marco/scpep1/si:rp71-68n21.9/nrros/c1qc/gbp1/enpp1/gng10/spi1a/coro1a/g0s2/pitpnaa/pycard/si:ch211-1o7.3/si:dkey…
19	hindbrain	hindbrain	225	-0.38209196977179	-1.79789171564542	2.09889914253939e-06	6.4071658035413e-06	1.39539001166054e-06	6034	tags=42%, list=31%, signal=29%	lmx1ba/hoxd3a/hunk/atp6v0cb/drgx/gas7a/sncb/eno2/si:dkeyp-75h12.5/marcksl1b/snap25a/arhgdig/tmsb4x/plcxd3/mao/eya1/fosab/nptna/tspan7b/r3hdm1/slc35g2a/tppp2/gpm6ab/si:dkey-7j14.5/scg2b/stx1b/hsbp1a/plppr3b/cpne5b/tspan2a/rab6bb/nell2b/cpne4a/nrgna/necab2/cntnap2a/phox2bb/adcyap1b/pcp4a/micu3a/lingo2b/fam168a/rbfox1/mllt11/olfm3a/ywhag1/map1aa/epb41a/gpm6aa/slc17a6a/camk2n1a/vamp1/th/grin1a/tuba2/…
20	dorsal diencephalon (thalamus) #1	dorsal diencephalon (thalamus) #1	226	-0.372363732241229	-1.75138552552096	3.87893703954065e-06	1.12489174146679e-05	2.44985497234146e-06	6342	tags=46%, list=32%, signal=32%	ldb2a/irf2bpl/atp6v1g1/rtn4r/serinc1/pth2/camk2n2/syn2a/dclk1a/atp6v0cb/gas7a/celf2/csdc2a/pde4ba/sncb/eno2/rnd1b/si:dkeyp-75h12.5/ak5/marcksl1b/lmo3/tcf7l2/snap25a/tenm3/arhgdig/syt12/tmsb4x/pcdh7b/slc6a1a/nptna/dpysl5b/pcdh19/ca10a/tspan7b/gabrb4/gpm6ab/mt-atp6/scg2b/si:dkeyp-123h10.2/stx1b/lhx9/necab1/hsbp1a/gabrb2/nrp1a/plppr3b/cpe/kcnc1a/nell2b/necab2/cntnap2a/IGLON5/adcyap1b/khdrbs2/ldb2b/a…
21	telencephalon (pallium), glutamatergic #2	telencephalon (pallium), glutamatergic #2	219	-0.385133649336998	-1.81510070933168	4.56283865788707e-06	1.26021258170214e-05	2.74456460624786e-06	5450	tags=46%, list=28%, signal=34%	efnb2a/gabrr2b/syt12/bada/tmsb4x/plcxd3/pcdh7b/mt-co1/zmat4b/klf7a/ntrk3b/atp6ap1a/ca10a/tbr1a/tspan7b/r3hdm1/mt-cyb/fam49bb/gpm6ab/rtn4rl2a/soga1/mt-atp6/scg2b/asap1b/htr5ab/lhx9/camk1db/necab1/CDHR1 (1 of many)/hsbp1a/rab6ba/ptprdb/rnf11a/adcyap1b/khdrbs2/atpv0e2/neurod6a/etv1/kif5c/syngap1b/palmdb/tacr1a/ankrd13b/mllt11/map1aa/plekha3/gpm6aa/cnih2/slc17a6a/col14a1a/camk2n1a/cpne2/btg1/c1qtnf4/…
22	mid-hind boundary (gabaergic) #2	mid-hind boundary (gabaergic) #2	221	-0.377024420493338	-1.77447444558184	5.1389233707348e-06	1.35480707046645e-05	2.95057801190515e-06	6627	tags=46%, list=34%, signal=31%	olfm2a/dlx1a/elavl4/syt4/galn/zbtb16a/kif1b/eef1a1a/zgc:194981/atp6v1g1/serinc1/ndrg3a/hmx3a/hoxd3a/atp6v0cb/gas7a/csdc2a/cbx3b/sncb/nrsn1/eno2/gb:bc139872/si:dkeyp-75h12.5/gfra1a/syt3/marcksl1b/snap25a/ndufa4/hoxd4a/zmat4b/dynlrb1/hoxa5a/tspan7b/vsnl1b/slc35g2a/gpm6ab/si:dkey-7j14.5/scg2b/fndc5b/stx1b/hmx2/rab6bb/opcml/urp1/rims4/lhx1b/rab6ba/slc6a5/meis3/hrasb/wrb/sv2c/crtac1b/ube2ql1/mtbl/mllt…
23	granule cells	granule cells	215	-0.378366550091095	-1.77476909475476	6.77204296857268e-06	1.70773257468355e-05	3.71919979967379e-06	6332	tags=48%, list=32%, signal=33%	phyhipla/srrm4/tob1b/apba1b/atp6v1g1/serinc1/tmbim4/atp2b2/syn2a/pcloa/pkp4/dlg1/atp6v0cb/slc17a7a/cxxc5a/nptxra/sncb/skia/sv2a/nfatc3a/ncs1a/mef2ca/zbtb46/brinp2/mt-co1/lmo2/pvalb7/tmem178/cited4a/fat1a/nptna/r3hdm1/mt-cyb/mt-atp6/stx1b/hook1/gabrb2/cpe/bcam/IGLON5/sept9b/atpv0e2/si:dkey-283b1.7/atp2b1a/nebl/adam23a/nab1a/etv1/si:ch211-150g13.3/qkia/bsg/palmdb/znf385b/nptx1l/gpm6aa/anks1b/nfia/c…
24	neurons (glutamatergic) #1	neurons (glutamatergic) #1	225	-0.359319024028131	-1.69073612554542	1.66280611132409e-05	4.01844810236654e-05	8.75161111223203e-06	6294	tags=44%, list=32%, signal=30%	zgc:194981/irf2bpl/atp6v1g1/cadm3/serinc1/ndrg3a/glra4a/syn2a/atp6v0cb/gas7a/csdc2a/pax2a/sncb/nrsn1/eno2/si:dkeyp-75h12.5/marcksl1b/b3galt2/snap25a/arhgdig/adcyap1a/syt12/ndufa4/tmsb4x/hs3st4/slc5a7a/serp2/c1ql4a/slc6a1a/nptna/tspan7b/vsnl1b/tspan18a/gpm6ab/si:dkey-7j14.5/scg2b/stx1b/lhx9/plppr3b/cpe/rab6bb/cpne4a/rab6ba/sprn/adcyap1b/atpv0e2/pcp4a/micu3a/aplp1/bsg/rbfox1/mtbl/crhb/mllt11/olfm3a…
25	neurons (glutamatergic) #3	neurons (glutamatergic) #3	229	-0.360644542119678	-1.69691959445045	3.02798895997182e-05	7.02493438713463e-05	1.52993126398576e-05	6294	tags=45%, list=32%, signal=31%	zgc:194981/irf2bpl/atp6v1g1/serinc1/ndrg3a/syn2a/cdipt/atp6v0cb/gas7a/csdc2a/ppp2r2ca/lhx4/sncb/eno2/rnd1b/si:dkeyp-75h12.5/marcksl1b/snap25a/paip2b/syt12/ndufa4/pcdh7b/fosab/cdh13/serp2/slc6a1a/nptna/dpysl5b/ca10a/tspan7b/slc35g2a/gpm6ab/si:dkey-7j14.5/scg2b/stx1b/necab1/plppr3b/cpe/rgma/rab6bb/cpne4a/rab6ba/cntnap2a/sprn/IGLON5/nova1/adcyap1b/khdrbs2/atpv0e2/ppm1k/aplp1/pbx3b/wrb/bsg/mtbl/mllt1…
26	dorsal diencephalon (thalamus) #4	dorsal diencephalon (thalamus) #4	199	-0.367772529265083	-1.71209741123788	3.18299198404176e-05	7.10052057978546e-05	1.54639286674094e-05	6080	tags=46%, list=31%, signal=32%	atp2b2/si:dkeyp-92c9.2/anos1a/lmo4b/dab1b/gas7a/celf2/cdh4/si:ch211-253h3.1/rnd1b/ugt5g1/fkbp1b/doc2b/marcksl1b/dym/ncs1a/b4galt5/h1fx/b3gat1a/cttnbp2/ppp1r13bb/slc6a1a/marcksl1a/dpysl5b/tspan7b/kcnj12b/fam49bb/gpm6ab/dgkza/cds2/dab2ipb/neto1l/lrch1/kcnf1b/dll4/nrgna/il1rapl1a/osbpl3b/si:dkey-71h2.2/htr1aa/pcp4a/kcnh5b/esamb/atp2b1a/neurod6a/ntrk3a/rhbdl1/cnih3/gria1a/palmdb/mt2/map1lc3cl/nfia/ca…
27	hypothalamus #1	hypothalamus #1	218	-0.362440187289321	-1.70864984783059	4.24659408334128e-05	9.12231321606645e-05	1.98671068226492e-05	5288	tags=39%, list=27%, signal=28%	tmsb4x/plcxd3/rab15/myclb/sept5a/si:dkey-19b23.8/ca10a/ptpn5/slc35g2a/gpm6ab/tac3a/scg2b/hsbp1a/cpe/sox5/nell2b/kctd7/prkd1/sh3bp5la/adcyap1b/ldb2b/atpv0e2/hrasb/kif5c/ywhaqb/rgs5b/palmdb/mllt11/ptpn11b/ywhag1/nptx1l/gpm6aa/cnih2/slc17a6a/anks1b/rps6ka1/cpne2/gabra5/tob1a/syt9a/fign/stmn2b/ncalda/scg2a/basp1/arl5c/lrrc4.1/ankrd34bb/mapk1/syngr3b/camkvb/camkva/tac1/sstr3/pcdh11/camkvl/lrriq1/kcnn3…
28	neurons #1	neurons #1	227	-0.355182341781331	-1.66986795384416	4.53181905448555e-05	9.38733947000578e-05	2.0444296486401e-05	5680	tags=39%, list=29%, signal=28%	sv2a/si:dkeyp-75h12.5/kifap3b/marcksl1b/snap25a/ncs1a/syt12/ndufa4/rab3ab/tmsb4x/brinp3a.1/sept5a/nptna/dpysl5b/tspan7b/r3hdm1/sh3bp5b/gpm6ab/si:dkey-7j14.5/si:dkeyp-123h10.2/stx1b/grm2b/cpe/rab6bb/opcml/nell2b/rab6ba/sprn/si:ch211-151p13.8/adcyap1b/khdrbs2/atpv0e2/ndel1a/pcp4a/micu3a/neurod6a/cnih3/fam168a/bsg/rbfox1/mllt11/ywhag1/rac3b/map1aa/epb41a/gpm6aa/slc17a6a/nfia/camk2n1a/btg1/c1qtnf4/tu…
29	neurons (dienc, glutamatergic, ZLI)	neurons (dienc, glutamatergic, ZLI)	209	-0.356454860159438	-1.66274841359789	7.90719578352039e-05	0.000158143915670408	3.4441506135116e-05	6580	tags=48%, list=33%, signal=32%	rbfox3a/elavl4/lrrtm2/slc4a11/plxna4/zbtb16a/eef1a1a/irf2bpl/atp6v1g1/xkr7/rhobtb2a/tbc1d19/qpct/atp6v0cb/gas7a/kdm2ba/ppp2r2ca/sncb/rnd1b/marcksl1b/snap25a/rilp/arhgdig/ndufa4/lrrc45/slc6a1a/nptna/fam160a2/ca10a/ptpn5/tspan7b/GALNTL6/gpm6ab/dedd1/si:dkey-7j14.5/scg2b/si:dkeyp-113d7.10/stx1b/pgap1/sema3fa/cpe/rab6bb/rab6ba/gda/si:ch211-266k22.6/cntnap2a/hipk1a/IGLON5/nova1/adcyap1b/sim1b/pbx3b/li…
30	neurons (glutamatergic, midbrain)	neurons (glutamatergic, midbrain)	167	-0.376597182603593	-1.70894054509356	0.000127041144433137	0.000245612879237397	5.34910081823733e-05	5619	tags=45%, list=29%, signal=32%	fgd6/ptprga/marcksl1b/lmo3/arhgdig/btbd6a/slc5a7a/sept5a/fosab/serp2/dpysl5b/fam160a2/pax2b/scg2b/lhx9/ca2/tspan2a/kifap3a/si:dkeyp-72h1.1/rab6ba/stard10/pcdh10b/sprn/rgs8/adcyap1b/znf1160/jupb/pcp4a/neurod6a/sv2c/fam78ab/gpm6aa/slc17a6a/rab36/camk2n1a/lhx2b/c1qtnf4/wnk4b/klhl14/spef2/palm1b/btg2/scg2a/slc8a4a/rprma/npy1r/grm8b/camk4/tp53i11b/fam19a5a/gpr137bb/grm8a/baiap3/cbln1/htr2cl1/lgalslb/c…
31	hypothalamus #5	hypothalamus #5	223	-0.33941506133159	-1.59947062588406	0.000145441866329673	0.000272117040229711	5.92632392514797e-05	6787	tags=49%, list=35%, signal=33%	ptprn2/prdx1/lin7b/ntsr1/si:ch211-39k3.2/slc7a14a/elavl4/syt4/gnb2/zbtb16a/phyhipla/eef1a1a/irf2bpl/mrap2a/serinc1/lmx1ba/hrasa/crhbp/atp6v0cb/gas7a/cbx3b/sncb/si:dkeyp-75h12.5/cacna2d2a/gfra1a/syt3/marcksl1b/tmem265/ucn3l/ncs1a/tmsb4x/plcxd3/rab15/spred3/mao/sertad4/slc6a1a/tspan7b/slc35g2a/slc2a3a/dkk2/scg2b/fndc5b/atp6ap1lb/rgma/rab6bb/kifap3a/si:dkeyp-72h1.1/nell2b/fev/CR855389.1/htr1aa/pcdh1…
32	progenitors/differentiating granule cells (hindbrain)	progenitors/differentiating granule cells (hindbrain)	218	-0.346160966613913	-1.63190480435771	0.000204854377982693	0.000371298560093631	8.08635702563261e-05	6558	tags=47%, list=33%, signal=32%	elavl4/clstn1/syt4/gfra2b/pnrc2/cadm1b/srrm4/tob1b/atp6v1g1/myrip/esrrga/serinc1/syn2a/kcnma1a/atp6v0cb/csdc2a/sncb/sv2a/gb:bc139872/si:dkeyp-75h12.5/cacna2d2a/dachd/marcksl1b/dpysl3/tcf7l2/tenm3/zdhhc15b/lrrfip1b/plcxd3/mt-co1/mt-nd3/sept5a/slc6a1a/dpysl5b/pcdh19/scamp1/tspan7b/mt-cyb/ANO2 (1 of many)/map3k7cl/gpm6ab/mt-atp6/scg2b/si:dkeyp-123h10.2/tnrc6c1/stx1b/camk1db/wdr48a/nrp1a/npy/cpe/opcm…
33	dorsal habenula #1	dorsal habenula #1	219	-0.348064019146131	-1.64039483211234	0.000220125972851633	0.00038688807349681	8.4258745589142e-05	5703	tags=42%, list=29%, signal=30%	lnx1/tnfrsf9a/syt10/nrn1la/marcksl1b/tcf7l2/rap1b/arhgdig/gria4a/slc5a7a/tmem178/cadps2/sst1.1/zgc:162707/slc35g2a/nrip1b/creg2/tspan18a/slit2/gpm6ab/tmem151ba/tac3a/cbarpb/scg2b/lhx9/si:dkeyp-72h1.1/rab6ba/necab2/pmp22b/rgs8/gdpd5b/si:ch211-151p13.8/adcyap1b/prkg2/atpv0e2/pcp4a/kcnh5b/cnih3/pyyb/cacna1ea/etv1/si:ch211-150g13.3/qkia/ARHGAP22 (1 of many)/gnao1a/plekha3/epb41a/nptx1l/lhx2b/ppp1r14a…
34	neurons (gabaergic)	neurons (gabaergic)	172	-0.365794437704516	-1.67178085342915	0.000230678216543887	0.00039350989881016	8.57008854033017e-05	5030	tags=45%, list=26%, signal=34%	cers2a/sst1.1/zgc:109949/nox1/tspan7b/slc35g2a/tspan18a/adgrb3/gpm6ab/scg2b/drd4a/cds2/si:dkeyp-123h10.2/nhlh2/bin3/rgma/syt11a/si:ch73-380n15.2/nrgna/gad1b/tiam1a/nrip2/chrna2b/atp2b1a/cacna1ea/gria1a/wrb/neurl1aa/zgc:162928/epb41a/chodl/cnih2/lingo1b/nbeal2/dgkh/slc6a1b/snx16/sstr5/gad2/pbx3a/pitpnm3/syt9a/znf1164/dlg2/rnasekb/cxcl14/st8sia2/rprma/si:dkey-31e10.5/cacng8a/si:dkey-35i13.1/phf24/p…
35	diencephalon (tuberculum; gabaergic)	diencephalon (tuberculum; gabaergic)	225	-0.320200291818684	-1.50666723603717	0.000653760719614638	0.00108337490678997	0.000235943718357163	6307	tags=41%, list=32%, signal=28%	eef1a1a/flrt3/irf2bpl/atp6v1g1/esrrga/serinc1/ndrg3a/sall3a/syn2a/atp6v0cb/mast2/gas7a/csdc2a/shdb/cbx3b/sncb/nrsn1/pou3f2b/eno2/si:dkeyp-75h12.5/cacna2d2a/nkx1.2lb/marcksl1b/snap25a/prkab1a/ndufa4/fam19a5b/slc6a1a/nptna/tspan7b/sh3bp5b/vsnl1b/tmem255a/rgs7bpa/gpm6ab/si:dkey-7j14.5/scg2b/znf385c/tnrc6c1/stx1b/nhlh2/osbp2/rab6bb/gad1b/sprn/IGLON5/nova1/atpv0e2/pbx3b/fam168a/itm2cb/rbfox1/mtbl/mllt…
36	ventral forebrain (dienc, hyp, poa; gabaergic) #1	ventral forebrain (dienc, hyp, poa; gabaergic) #1	228	-0.323056391757152	-1.51969666518629	0.000753342299352956	0.00121371814895754	0.000264330631351915	6609	tags=46%, list=34%, signal=31%	prdm12b/dlx1a/elavl4/syt4/gfra2b/pnrc2/trim9/penkb/cadm1b/phyhipla/srrm4/irf2bpl/atp6v1g1/adgrb1b/serinc1/syn2a/dclk1a/cdipt/qpct/atp6v0cb/gas7a/sncb/tmem9b/nrsn1/si:dkeyp-75h12.5/cacna2d2a/marcksl1b/plcxd3/sept5a/fosab/serp2/slc6a1a/dpysl5b/tspan7b/slc35g2a/fam49bb/gpm6ab/shtn1/scg2b/necab1/plekhb2/hsbp1a/cpe/rab6bb/si:dkeyp-72h1.1/kcnf1b/prkd1/mras/gad1b/cadm4/atpv0e2/aplp1/kif5c/wrb/ywhaqb/rgs…
37	neurons (midbrain?, glutamatergic)	neurons (midbrain?, glutamatergic)	207	-0.324691056878278	-1.51015883618203	0.0011884588284191	0.00186298951481913	0.000405732743699267	6294	tags=40%, list=32%, signal=28%	zgc:194981/atp6v1g1/esrrga/serinc1/ndrg3a/sall3a/syn2a/hoxd3a/si:ch73-359m17.5/atp6v0cb/synj1/csdc2a/shdb/lhx4/sncb/eno2/gb:bc139872/marcksl1b/pcdh7a/snap25a/ndufa4/slc24a4a/slc6a1a/nptna/bmp16/ANO2 (1 of many)/si:ch211-218d20.15/gpm6ab/si:dkey-7j14.5/scg2b/stx1b/rybpb/nell2b/ache/cntnap2a/IGLON5/rgs8/adcyap1b/meis3/gria1a/si:ch73-144d13.5/mtbl/mllt11/olfm3a/gpm6aa/col14a1a/camk2n1a/vamp1/grin1a/…
38	dorsal telencephalon (glutamatergic)	dorsal telencephalon (glutamatergic)	187	-0.330223619489524	-1.51994950074887	0.00126328424457669	0.00192817068909074	0.000419928280745716	5514	tags=40%, list=28%, signal=29%	tmem265/efnb2a/sin3ab/gabrr2b/mef2ca/dhrs7cb/plekho1a/slc51a/foxo3b/chst3b/tspan7b/sdk1b/rtn4rl2a/kctd17/nyap2b/htr5ab/necab1/rgs6/pcdh1b/si:dkey-85a20.4/dbnlb/epha4b/si:ch211-186j3.6/bmpr2a/pyyb/cacna1ea/zgc:153409/plekha3/rasgrp3/slc17a6a/cpne2/pidd1/grm2a/nrn1a/znf1164/olfm1a/st6galnac5b/si:ch211-195b13.1/kcnq2a/cxcl14/pcbp4/grm8b/camk4/epha3/prex1/tp53i11b/SCCPDH (1 of many)/tac1/nsmfb/C14orf…
39	hypothalamus #4	hypothalamus #4	211	-0.326220750418934	-1.52458027389356	0.00134037306993959	0.00199337533478195	0.000434128929535089	3602	tags=28%, list=18%, signal=23%	reep6/prickle1b/rgs5b/mtbl/mllt11/gpm6aa/cnih2/rasgrp3/hrh3/camk2n1a/hdac9b/btg1/nr4a2b/lhfpl3/kcnj3a/tob1a/grm2a/ppm1ab/tlcd2/ncalda/map7d2b/btg2/scg2a/si:ch211-195b13.1/rnasekb/dkk3a/nts/spry4/scube1/sprn2/syngr3b/rln3a/cacng7b/ccni/vgf/si:dkey-175g6.2/lrriq1/ddc/vamp2/gch1/cbln1/id4/qdpra/plk2b/scgn/cbln2b/crema/SMIM18/fxyd6/ptprnb/rap1gap2b/rasd1/si:ch73-119p20.1/si:dkey-240n22.3/syt1a/rxfp3.…
40	optic tectum (gabaergic) #1	optic tectum (gabaergic) #1	225	-0.304923591965024	-1.43478440603239	0.00209359534739308	0.00303571325371997	0.000661135372860973	6565	tags=42%, list=33%, signal=28%	calm1b/elavl4/lrrtm2/syt4/apba2b/penkb/eef1a1a/irf2bpl/atp6v1g1/serinc1/ndrg3a/syn2a/atp6v0cb/gas7a/csdc2a/cbx3b/sncb/nrsn1/eno2/sv2a/si:dkeyp-75h12.5/cacna2d2a/nkx1.2lb/marcksl1b/tcf7l2/snap25a/prkab1a/ndufa4/tmsb4x/mpc1/slc6a1a/nptna/dpysl5b/tspan7b/slc35g2a/slc2a3a/gpm6ab/si:dkey-7j14.5/znf385c/stx1b/plppr3b/npy/cpe/rab6bb/abhd3/gad1b/pclob/IGLON5/cadm4/khdrbs2/atpv0e2/bsg/rbfox1/mtbl/mllt11/y…
41	olfactory bulb	olfactory bulb	177	0.352047704053958	1.49284324448473	0.0050706192910612	0.00717307119223291	0.00156219336309973	5148	tags=39%, list=26%, signal=29%	ccdc157/rsph14/or106-2/cdc25d/capsla/or106-8/insm1a/cyp2k17/fam228a/pacrg/cfap52/ccdc151/got1l1/ccdc146/tekt4/tekt1/itpk1a/pvalb5/glod5/cyb5d1/sult2st1/plscr3a/spag6/vsig10/gramd1c/RSPH1/cfap53/adgb/ttc12/si:dkey-71b5.7/WDR63/ildr1b/tspan35/osbpl3a/gipc2/pcgf6/phc3/echdc2/spata4/nqo1/armc3/ap1m2/tnks1bp1/zgc:153675/cdkn3/nme5/ccdc173/si:ch211-147d7.5/fabp10b/efcab6/or103-5/si:dkey-148f10.4/CABZ01…
42	mid-hind boundary (gabaergic) #1	mid-hind boundary (gabaergic) #1	223	-0.284903431482328	-1.34258824013813	0.0102449219880866	0.0141477494121195	0.00308117954528919	6321	tags=40%, list=32%, signal=27%	srrm4/eef1a1a/zgc:194981/atp6v1g1/cadm3/serinc1/ndrg3a/syn2a/hoxd3a/atp6v0cb/gas7a/csdc2a/pax2a/sncb/eno2/si:dkeyp-75h12.5/nkx1.2lb/marcksl1b/snap25a/syt12/ndufa4/pcdh7b/hoxd4a/slc6a1a/nptna/tspan7b/vsnl1b/rgs7bpa/gpm6ab/si:dkey-7j14.5/pax2b/si:dkeyp-113d7.10/znf385c/stx1b/rab6bb/opcml/cntnap2a/gad1b/IGLON5/atpv0e2/si:ch73-160h15.3/micu3a/slc6a5/meis3/pbx3b/fam168a/bsg/rbfox1/mtbl/mllt11/ywhag1/m…
43	ventral habenula	ventral habenula	199	-0.292664556210696	-1.36244604797074	0.0118274051763493	0.0159532441913549	0.00347439074947838	5213	tags=36%, list=27%, signal=27%	mt-co1/CABZ01078594.1/phactr3b/mao/rp1l1a/cdh13/gpr61/timp2a/nrip1b/tmcc3/soga1/fam13b/necab1/hsbp1a/rgma/zgc:114045/iqsec3a/si:dkeyp-72h1.1/nell2b/cntnap2a/dlk2/raver2/pgam2/rgs8/ryr1b/atpv0e2/ntrk3a/cnih3/hrasb/acvr2aa/rgs5b/palmdb/inpp5l/nos1apb/rasgrp3/vash2/btg1/ppp1r14ab/mt-co2/kcnip3a/ppm1ab/nrn1a/pitpnm3/st6galnac5b/gria1b/si:ch1073-90m23.1/ankrd34bb/nts/nr4a3/pde8b/rsrp1/syngr3b/prkcq/ca…
44	oligodendrocytes #2	oligodendrocytes #2	199	-0.278174913891796	-1.29499218143665	0.0255162800217893	0.0336350963923586	0.00732524785314526	4765	tags=30%, list=24%, signal=23%	si:dkey-21e2.15/cx27.5/si:ch211-191j22.8/sncga/mical3b/chp2/cd59/mpz/nrgna/hspb2/pmp22b/si:rp71-19m20.1/mbpa/si:dkey-200l5.4/myo1cb/prrg4/qki2/plp1b/grasp/nr4a2b/si:ch211-161c3.6/cd226/itpkcb/zgc:136908/si:dkey-31g6.6/rhoub/prom1a/pdgfbb/filip1b/erbb3b/kank2/arhgap23a/fabp2/mcl1b/map4k2/mtmr1b/fam102ab/pcbp4/ly75/zwi/sox10/cldn19/mag/egr2b/RALGDS/syngr2a/bglapl/timd4/p2rx7/chdh/gadd45ga/cryabb/gp…
45	purkinje neurons (gabaergic ++)	purkinje neurons (gabaergic ++)	215	-0.270076697307857	-1.26682386558753	0.0325722336752125	0.0419819900702739	0.00914308313690175	4298	tags=29%, list=22%, signal=23%	ppp1r1b/rims4/polr3c/si:dkey-71h2.2/gad1b/reep2/si:ch211-121j5.4/atp2b1a/camk2b1/trpc3/gria1a/c2cd2l/nptx1l/st3gal2/nhlrc2/dgkh/sgk494a/gabra5/snx10a/sypl2a/kcnj3a/sybu/kcnip3a/rtn3/pigh/efhd2/si:ch73-335m24.5/dlg2/st6galnac5b/dpp6b/gnaq/grid2/camk1b/limch1a/kctd1/si:dkey-35i13.1/limch1b/cacng7b/camk2a/olfml2ba/camkvl/stac/roraa/lhx1a/stc2a/si:ch73-305o9.3/grm5a/nuak1a/scn4ba/prkcg/grapb/gamt/FAR…
